# Analysis of genetically independent phenotypes identifies shared genetic factors associated with chronic musculoskeletal pain at different anatomic sites

**DOI:** 10.1101/810283

**Authors:** Yakov A. Tsepilov, Maxim B. Freidin, Alexandra S. Shadrina, Sodbo Z. Sharapov, Elizaveta E. Elgaeva, Jan van Zundert, Lennart C. Karssen, Pradeep Suri, Frances M.K. Williams, Yurii S. Aulchenko

## Abstract

Chronic musculoskeletal pain has a negative impact on all aspects of human life. Genetic studies of pain are complicated by the high complexity and heterogeneity of pain phenotypes. In this research, we aimed to reduce phenotype heterogeneity and reveal genes and pathways shared by chronic musculoskeletal pain at four locations: back, neck/shoulder, hip, and knee. Our study was based on the results of genome-wide association studies performed using UK Biobank data with a total sample size of 456,000 individuals. We applied principal component analysis based on the matrix of genetic covariances between the studied pain traits and constructed four genetically independent phenotypes (GIPs). The leading GIP (GIP1) explains the largest proportion of the genetic variance of and covariance between the analyzed phenotypes (78.4%), and the later GIPs (GIP2-4) explain progressively less. We identified and replicated five loci associated with GIP1 and one locus associated with GIP2. The genes decisively prioritized for the GIP1-associated loci were *SLC39A8*, *ECM1*, and *FOXP2*. For the remaining two GIP1-associated loci, we proposed several candidates (*AMIGO3*, *BSN*, *RBM6*, *FAM212A*, *RNF123*, *UBA7* and *MIR7114*, *NSMF*, *NOXA1*, *GRIN1*), but were unable to prioritize any of them convincingly. The most likely causal gene in the locus associated with GIP2 was *GDF5*. For GIP1, gene set/tissue/cell type enrichment analyses identified multiple terms related to the nervous system. Genetic correlations analysis revealed a genetic overlap between GIP1 and osteoarthritis as well as a set of anthropometric (such as overweight and waist circumference), sociodemographic (such as age of first birth and college completion) and psychiatric/personality (such as depressive symptoms and neuroticism) traits. We suggest that GIP1 represents a biopsychological component of chronic musculoskeletal pain, related to physiological and psychological aspects and likely reflecting pain perception and processing.
