## Supplementary Tables for "Analysis of genetically independent phenotypes identifies shared genetic factors associated with chronic musculoskeletal pain at different anatomic sites": Table S3_COJO.xlsx

### Sheet: COJO
Table S3. Results of conditional and joint analysis.
					Univariate analysis					Joint analysis
GIP*	SNP	Chr	Position**	effA	EAF	beta	se	P	Effective sample size	EAF in a reference sample	beta Joint	se (beta Joint)	P Joint
GIP2	rs143384	20	34025756	A	0.597989	-0.0202322	0.00279878	4.86811e-13	273287	0.598855	-0.0202322	0.00279904	4.89246e-13
GIP1	rs7628207	3	49754970	C	0.823404	-0.0230075	0.00360309	1.70835e-10	272622	0.822476	-0.0230075	0.00360335	1.71356e-10
GIP1	rs13107325	4	103188709	C	0.925474	-0.0321059	0.00523742	8.78292e-10	272021	0.925715	-0.0321059	0.00523777	8.8057e-10
GIP1	rs3737240	1	150483355	C	0.604297	0.0168175	0.00280431	2.00978e-09	273680	0.605375	0.0168175	0.00280448	2.01452e-09
GIP1	rs73581580	9	140251458	A	0.123674	0.0245583	0.00417031	3.88908e-09	273045	0.123866	0.0245583	0.00417057	3.89764e-09
GIP1	rs12705966	7	114248851	A	0.667041	0.0176768	0.00303466	5.71268e-09	251622	0.676447	0.0176768	0.00303486	5.72573e-09
GIP2	rs4985445	16	69867835	A	0.543284	0.0166766	0.00276193	1.56005e-09	271902	0.544321	0.0166766	0.00276211	1.56386e-09
GIP2	rs548227718	5	175902724	A	0.001013	-0.283109	0.0477379	3.02027e-09	223155	0.000695995	-0.283109	0.0477415	3.02863e-09
GIP1	rs111368900	1	53084695	A	0.001481	0.242004	0.0413898	5.00649e-09	203142	0.0010427	0.242004	0.0413931	5.02088e-09
EAF, effective allele frequency
*Genetically independent phenotype associated with SNP
**according to GRCh37.p13 assembly
