## Supplementary Tables for "Analysis of genetically independent phenotypes identifies shared genetic factors associated with chronic musculoskeletal pain at different anatomic sites": Table S10_FUMA.xlsx

### Sheet: FUMA
Table S10. Statistically significant results of gene set enrichment analysis conducted using the FUMA platform (doi:10.1038/s41467-017-01261-5).
GO Gene Set	Annotation Data Set	Number of genes genes	beta	SD (beta)	SE (beta)	P	P Bonferroni-corrected
GIP1
go_synapse	cellular component	717	0.224	0.0428	0.0403	1.2976e-08	0.000138207
nikolsky_breast_cancer_16q24_amplicon	curated gene sets	53	1.33	0.0703	0.247	3.3943e-08	0.000361493
go_neuron_projection	cellular component	898	0.191	0.0405	0.0362	6.7785e-08	0.000721842
go_dendrite	cellular component	430	0.261	0.0389	0.0517	2.2336e-07	0.00237834
go_mechanosensory_behavior	biological process	12	1.53	0.0386	0.317	6.6057e-07	0.00703309
go_synapse_part	cellular component	580	0.213	0.0367	0.0443	7.5464e-07	0.0080339
reactome_dcc_mediated_attractive_signaling	curated gene sets	13	1.48	0.0386	0.308	8.56e-07	0.00911212
go_postsynapse	cellular component	355	0.265	0.036	0.0565	1.3388e-06	0.0142502
nikolsky_breast_cancer_20q11_amplicon	curated gene sets	31	1.42	0.0575	0.321	4.524e-06	0.0481489
GIP2
nikolsky_breast_cancer_20q11_amplicon	curated gene sets	31	1.76	0.0712	0.273	5.6891e-11	6.05946e-07
go_negative_regulation_of_nitrogen_compound_metabolic_process	biological process	1409	0.123	0.0324	0.0244	2.2211e-07	0.00236547
go_negative_regulation_of_gene_expression	biological process	1400	0.113	0.0295	0.0245	1.9991e-06	0.0212884
GIP3
nikolsky_breast_cancer_20q11_amplicon	curated gene sets	31	1.75	0.0706	0.263	1.4891e-11	1.58604e-07
