## Supplementary Tables for "Analysis of genetically independent phenotypes identifies shared genetic factors associated with chronic musculoskeletal pain at different anatomic sites": Table S11_SMR_complex traits.xlsx

### Sheet: SMR_HEIDI_traits
Table S11. Results of SMR/HEIDI analysis. Searching for pleiotropic effects on GIPs and other complex traits. Associations that passed both SMR and HEIDI analyses (PSMR < 3.71e-06 and PHEIDI ≥ 0.01).
Colors depict different loci.
Description of dataset/source is provided in Supplementary Methods ("GWAS-MAP plarform" section).
lead SNP	GIP associated with the locus	Trait associated with the locus	beta (SMR)	SE (SMR)	z (SMR)	P (SMR)	P (HEIDI)	Number of SNPs for HEIDI test	Association between locus and the trait (P)	Dataset/source
rs13107325	GIP1	Fluid intelligence score	-1.68479	0.30997	29.543	5.46887e-08	0.717666	20	1.19086e-12	The Neale Lab
rs13107325	GIP1	Hand grip strength (right)	-1.20756	0.196732	37.6764	8.35085e-10	0.012371	20	3.64061e-19	The Neale Lab
rs13107325	GIP1	Impedance of leg (right)	-1.06057	0.185144	32.8142	1.01401e-08	0.983866	20	6.04776e-15	The Neale Lab
rs13107325	GIP1	Diastolic blood pressure, automated reading	-1.02907	0.184732	31.0317	2.53848e-08	0.154696	20	1.19223e-13	The Neale Lab
rs13107325	GIP1	Standing height	-1.02696	0.18165	31.9625	1.5718e-08	0.133916	20	2.59815e-14	The Neale Lab
rs13107325	GIP1	Impedance of leg (left)	-0.993431	0.179846	30.5122	3.31767e-08	0.963109	20	2.70805e-13	The Neale Lab
rs13107325	GIP1	Types of physical activity in last 4 weeks: Strenuous sports	-0.784006	0.163943	22.8694	1.73389e-06	0.772713	20	6.43924e-09	The Neale Lab
rs13107325	GIP1	Eosinophill percentage	-0.770743	0.151762	25.7924	3.80186e-07	0.335201	20	2.015e-10	The Gene Atlas
rs13107325	GIP1	Qualifications: College or University degree	-0.751695	0.162075	21.5105	3.51891e-06	0.90731	20	2.82001e-08	The Neale Lab
rs13107325	GIP1	Sleep duration	-0.748522	0.161604	21.4538	3.6246e-06	0.128153	20	2.99442e-08	The Neale Lab
rs13107325	GIP1	Monocyte percentage	-0.74415	0.150139	24.5658	7.18132e-07	0.815595	20	9.0707e-10	The Gene Atlas
rs13107325	GIP1	Taking other prescription medications	0.763745	0.162444	22.1049	2.58151e-06	0.853576	20	1.49239e-08	The Neale Lab
rs13107325	GIP1	Comparative body size at age 10	0.815248	0.166718	23.9119	1.00848e-06	0.714118	20	1.96266e-09	The Neale Lab
rs13107325	GIP1	Waist circumference	0.834452	0.1672	24.9076	6.01451e-07	0.692998	20	6.01327e-10	The Neale Lab
rs13107325	GIP1	Time spent watching television (TV)	0.889569	0.173808	26.195	3.08616e-07	0.792854	20	1.20866e-10	The Neale Lab
rs13107325	GIP1	Sitting height	0.967137	0.177049	29.8392	4.69401e-08	0.842777	20	7.60771e-13	The Neale Lab
rs13107325	GIP1	Weight	0.991633	0.178912	30.7201	2.98061e-08	0.71591	20	1.95499e-13	The Neale Lab
rs13107325	GIP1	Non-cancer illness code, self-reported: osteoarthritis	1.00582	0.179888	31.2634	2.25284e-08	0.0828756	20	8.21151e-14	The Neale Lab
rs13107325	GIP1	Alcohol intake frequency.	1.0361	0.182317	32.2962	1.32374e-08	0.100437	20	1.47876e-14	The Neale Lab
rs13107325	GIP1	Red blood cell erythrocyte count	1.08165	0.177238	37.2441	1.04228e-09	0.0346061	20	9.668e-19	The Gene Atlas
rs13107325	GIP1	Leg fat mass (right)	1.18526	0.195469	36.7685	1.33024e-09	0.807999	20	2.74613e-18	The Neale Lab
rs13107325	GIP1	Leg fat mass (left)	1.21655	0.198169	37.6871	8.30535e-10	0.779176	20	3.55325e-19	The Neale Lab
rs13107325	GIP1	Hip circumference	1.23351	0.198899	38.461	5.58587e-10	0.755874	20	5.80869e-20	The Neale Lab
rs13107325	GIP1	Leg fat percentage (right)	1.25235	0.201273	38.7153	4.90359e-10	0.837409	20	3.14616e-20	The Neale Lab
rs13107325	GIP1	Haematocrit percentage	1.26252	0.193168	42.7175	6.32438e-11	0.203528	20	4.8064e-25	The Gene Atlas
rs13107325	GIP1	Haemoglobin concentration	1.26555	0.19361	42.727	6.29384e-11	0.170851	20	4.6516e-25	The Gene Atlas
rs13107325	GIP1	Trunk fat mass	1.30976	0.206343	40.2905	2.18869e-10	0.890522	20	5.62148e-22	The Neale Lab
rs13107325	GIP1	Whole body fat mass	1.31542	0.20694	40.4054	2.06369e-10	0.867107	20	4.12625e-22	The Neale Lab
rs13107325	GIP1	Arm fat mass (left)	1.31682	0.206982	40.4747	1.99176e-10	0.899844	20	3.41929e-22	The Neale Lab
rs13107325	GIP1	Leg fat percentage (left)	1.32039	0.207295	40.5721	1.89494e-10	0.839778	20	2.6225e-22	The Neale Lab
rs13107325	GIP1	Arm fat mass (right)	1.34649	0.209654	41.2473	1.34138e-10	0.906947	20	3.97547e-23	The Neale Lab
rs13107325	GIP1	Trunk fat percentage	1.41577	0.215977	42.9706	5.55679e-11	0.830437	20	2.14703e-25	The Neale Lab
rs13107325	GIP1	Body mass index	1.43986	0.271221	28.1833	1.10352e-07	0.175748	14	1.825e-12	CAD_traits
rs13107325	GIP1	Body fat percentage	1.4539	0.21952	43.8657	3.51707e-11	0.849901	20	1.10195e-26	The Neale Lab
rs13107325	GIP1	Prospective memory result	1.48989	0.293569	25.7565	3.8732e-07	0.219958	20	2.11332e-10	The Neale Lab
rs13107325	GIP1	Body mass index (BMI)	1.54342	0.227306	46.1052	1.1207e-11	0.943553	20	2.59562e-30	The Neale Lab
rs13107325	GIP1	Arm fat percentage (left)	1.55498	0.229039	46.0927	1.1279e-11	0.884149	20	2.73213e-30	The Neale Lab
rs13107325	GIP1	Arm fat percentage (right)	1.56304	0.229778	46.2724	1.02903e-11	0.909084	20	1.31084e-30	The Neale Lab
rs13107325	GIP1	Crohn's disease	2.88845	0.611702	22.2971	2.33562e-06	0.349892	20	1.21e-08	IBD
rs3737240	GIP1	Platelet crit	-1.45938	0.27027	29.1566	6.67577e-08	0.0240582	20	4.6784e-21	The Gene Atlas
rs3737240	GIP1	Extracellular matrix protein 1	59.6995	9.59789	38.6892	4.96963e-10	0.0823639	9	7.727e-102	Proteomics_SOMAscan
rs73581580	GIP1	Getting up in morning	-0.930731	0.178075	27.3177	1.72628e-07	0.214876	20	1.80088e-11	The Neale Lab
rs73581580	GIP1	Frequency of tiredness / lethargy in last 2 weeks	0.83603	0.172643	23.4502	1.28189e-06	0.101318	20	2.55688e-09	The Neale Lab
rs7628207	GIP1	Thioredoxin domain-containing protein 12	-34.3921	6.2245	30.5287	3.28963e-08	0.0139099	3	3.567e-26	Proteomics_SOMAscan
rs7628207	GIP1	Age at first live birth	-1.58979	0.3379	22.1361	2.53982e-06	0.0388563	20	1.0228e-09	The Neale Lab
rs7628207	GIP1	Impedance of arm (right)	-1.30895	0.238189	30.1995	3.89807e-08	0.0347718	20	1.85002e-16	The Neale Lab
rs7628207	GIP1	Impedance of arm (left)	-1.29599	0.236894	29.9292	4.48107e-08	0.03142	20	3.66079e-16	The Neale Lab
rs7628207	GIP1	Educational attainment	-1.28713	0.27468	21.9577	2.78719e-06	0.0404062	18	3.37e-12	CAD_traits
rs7628207	GIP1	Qualifications: A levels/AS levels or equivalent	-1.20609	0.227554	28.0923	1.15668e-07	0.0222147	20	2.62741e-14	The Neale Lab
rs7628207	GIP1	Impedance of whole body	-1.18307	0.225801	27.4518	1.61056e-07	0.0164325	20	1.0188e-13	The Neale Lab
rs7628207	GIP1	Age completed full time education	-1.15687	0.247952	21.7686	3.07593e-06	0.224382	20	1.73317e-09	The Neale Lab
rs7628207	GIP1	Leg predicted mass (right)	1.00616	0.209453	23.0762	1.55706e-06	0.032666	20	2.49935e-10	The Neale Lab
rs7628207	GIP1	Leg fat-free mass (right)	1.01663	0.21039	23.3495	1.35078e-06	0.0312499	20	1.63465e-10	The Neale Lab
rs7628207	GIP1	Hip circumference	1.01943	0.209711	23.6303	1.16736e-06	0.0285979	20	1.04852e-10	The Neale Lab
rs7628207	GIP1	Trunk predicted mass	1.02513	0.211175	23.5654	1.20738e-06	0.0731915	20	1.16264e-10	The Neale Lab
rs7628207	GIP1	Trunk fat-free mass	1.05083	0.213499	24.2258	8.5677e-07	0.0673749	20	3.98154e-11	The Neale Lab
rs7628207	GIP1	Qualifications: None of the above	1.05241	0.213092	24.3913	7.86246e-07	0.0252838	20	3.02299e-11	The Neale Lab
rs7628207	GIP1	Overall health rating	1.09946	0.217078	25.6523	4.08818e-07	0.0702024	20	3.34253e-12	The Neale Lab
rs7628207	GIP1	Leg fat-free mass (left)	1.11457	0.219308	25.8289	3.73058e-07	0.0173985	20	2.41835e-12	The Neale Lab
rs7628207	GIP1	Whole body fat-free mass	1.12143	0.219966	25.9914	3.42949e-07	0.0551216	20	1.79031e-12	The Neale Lab
rs7628207	GIP1	Leg predicted mass (left)	1.122	0.220011	26.0074	3.40109e-07	0.0179918	20	1.73723e-12	The Neale Lab
rs7628207	GIP1	Whole body water mass	1.13731	0.22145	26.376	2.81016e-07	0.0566329	20	8.65664e-13	The Neale Lab
rs7628207	GIP1	Arm fat-free mass (right)	1.20979	0.228401	28.0558	1.17869e-07	0.0740123	20	2.84194e-14	The Neale Lab
rs7628207	GIP1	Basal metabolic rate	1.24412	0.231724	28.826	7.91792e-08	0.0281019	20	5.123e-15	The Neale Lab
rs7628207	GIP1	Arm predicted mass (right)	1.27387	0.23471	29.4569	5.71729e-08	0.0550906	20	1.16554e-15	The Neale Lab
rs7628207	GIP1	Arm fat-free mass (left)	1.29224	0.236546	29.844	4.68239e-08	0.0990885	20	4.52654e-16	The Neale Lab
rs7628207	GIP1	Job involves heavy manual or physical work	1.30267	0.273861	22.6262	1.96784e-06	0.116106	20	4.95614e-10	The Neale Lab
rs7628207	GIP1	Arm predicted mass (left)	1.33059	0.240397	30.6359	3.11275e-08	0.0681235	20	5.95046e-17	The Neale Lab
rs143384	GIP2	Impedance of leg (left)	-1.12501	0.170773	43.3987	4.46476e-11	0.100426	20	1.87047e-20	The Neale Lab
rs143384	GIP2	Impedance of leg (right)	-1.09592	0.168594	42.255	8.01149e-11	0.0637669	20	1.70581e-19	The Neale Lab
rs143384	GIP2	Diagnoses - main ICD10: M23 Internal derangement of knee	-0.764179	0.14537	27.6337	1.46605e-07	0.683007	20	2.12433e-10	The Neale Lab
rs143384	GIP2	Leg fat percentage (right)	-0.763871	0.146228	27.2883	1.7527e-07	0.583208	20	3.09027e-10	The Neale Lab
rs143384	GIP2	Leg fat percentage (left)	-0.747073	0.145239	26.4583	2.69291e-07	0.675816	20	7.48015e-10	The Neale Lab
rs143384	GIP2	Diagnoses - main ICD10: M17 Gonarthrosis [arthrosis of knee]	-0.671944	0.140109	23.0001	1.6199e-06	0.343464	20	2.35452e-08	The Neale Lab
rs143384	GIP2	Qualifications: A levels/AS levels or equivalent	0.648319	0.139282	21.6665	3.24408e-06	0.761247	20	8.1232e-08	The Neale Lab
rs143384	GIP2	Forced expiratory volume in 1-second (FEV1)	0.709329	0.146895	23.3176	1.3734e-06	0.173572	20	1.74114e-08	The Neale Lab
rs143384	GIP2	Whole body fat mass	0.720836	0.143818	25.1215	5.38288e-07	0.0682252	20	2.96328e-09	The Neale Lab
rs143384	GIP2	Forced expiratory volume in 1-second (FEV1), Best measure	0.782885	0.161395	23.5297	1.22999e-06	0.0917952	20	1.42095e-08	The Neale Lab
rs143384	GIP2	Forced vital capacity (FVC)	0.825624	0.153684	28.8606	7.77777e-08	0.246076	20	5.42217e-11	The Neale Lab
rs143384	GIP2	Trunk fat mass	0.925441	0.156505	34.9654	3.35614e-09	0.0575963	20	2.42406e-14	The Neale Lab
rs143384	GIP2	Forced vital capacity (FVC), Best measure	0.980871	0.173307	32.0327	1.516e-08	0.170337	20	1.21159e-12	The Neale Lab
rs143384	GIP2	Peak expiratory flow (PEF)	1.13408	0.174662	42.1591	8.41434e-11	0.802487	20	2.04414e-19	The Neale Lab
rs143384	GIP2	Hand grip strength (left)	1.33349	0.186565	51.0883	8.83034e-13	0.682838	20	1.88873e-28	The Neale Lab
rs143384	GIP2	Hip circumference	1.38264	0.190521	52.6658	3.95413e-13	0.0551037	20	1.60444e-30	The Neale Lab
rs143384	GIP2	Hand grip strength (right)	1.55926	0.205551	57.5436	3.30564e-14	0.642538	20	2.75431e-38	The Neale Lab
rs143384	GIP2	Weight	1.85356	0.231705	63.9944	1.24773e-15	0.0689635	20	1.93191e-53	The Neale Lab
rs143384	GIP2	Forced expiratory volume in 1-second (FEV1), predicted	2.39475	0.330806	52.405	4.51579e-13	0.497393	20	3.7315e-30	The Neale Lab
rs143384	GIP2	Arm fat-free mass (left)	2.52337	0.295535	72.9027	1.36199e-17	0.12689	20	5.04028e-96	The Neale Lab
rs143384	GIP2	Arm predicted mass (left)	2.53961	0.297108	73.0642	1.255e-17	0.112618	20	2.83732e-97	The Neale Lab
rs143384	GIP2	Arm predicted mass (right)	2.55485	0.298604	73.2048	1.16873e-17	0.0983254	20	2.20158e-98	The Neale Lab
rs143384	GIP2	Arm fat-free mass (right)	2.55617	0.298732	73.2175	1.16121e-17	0.106471	20	1.73809e-98	The Neale Lab
rs143384	GIP2	Leg fat-free mass (left)	2.63016	0.305959	73.899	8.22184e-18	0.173914	20	3.36203e-104	The Neale Lab
rs143384	GIP2	Leg predicted mass (left)	2.63371	0.306311	73.9284	8.10037e-18	0.183632	20	1.84766e-104	The Neale Lab
rs143384	GIP2	Leg fat-free mass (right)	2.69313	0.312141	74.4412	6.24721e-18	0.16104	20	3.63913e-109	The Neale Lab
rs143384	GIP2	Leg predicted mass (right)	2.69514	0.312334	74.4599	6.18814e-18	0.168361	20	2.40797e-109	The Neale Lab
rs143384	GIP2	Basal metabolic rate	2.72018	0.314798	74.6677	5.56999e-18	0.143124	20	2.31287e-111	The Neale Lab
rs143384	GIP2	Whole body water mass	2.90407	0.333013	76.0488	2.76737e-18	0.171597	20	1.32563e-126	The Neale Lab
rs143384	GIP2	Whole body fat-free mass	2.94292	0.336882	76.3134	2.42042e-18	0.191684	20	6.02434e-130	The Neale Lab
rs143384	GIP2	Trunk predicted mass	3.03946	0.346523	76.9359	1.76597e-18	0.214745	20	1.85961e-138	The Neale Lab
rs143384	GIP2	Trunk fat-free mass	3.04606	0.347189	76.9742	1.73202e-18	0.224702	20	5.15909e-139	The Neale Lab
rs143384	GIP2	Comparative height size at age 10	3.21626	0.364203	77.9858	1.03785e-18	0.0967384	20	2.77284e-155	The Neale Lab
rs143384	GIP2	Sitting height	4.0733	0.451335	81.4506	1.79696e-19	0.313873	20	5.82749e-251	The Neale Lab
rs143384	GIP2	Standing height	4.39124	0.484118	82.2755	1.18379e-19	0.620001	20	8.84766e-292	The Neale Lab
Nominal P for SMR test was set at 3.71e-06 (P < 3.71e-06 means that both traits are affected by variation in the same locus)
Nominal P for HEIDI test was set at 0.01 (P < 0.01 corresponds to the rejection of pleiotropy hypothesis)
